# A systematic analysis of rodent models implicates adipogenesis and innate immunity in pathogenesis of fatty liver disease

**DOI:** 10.1101/2020.12.15.422799

**Authors:** Yu Ri Im, Harriet Hunter, Dana de Gracia Hahn, Amedine Duret, Qinrong Cheah, Jiawen Dong, Madison Fairey, Clarissa Hjalmarsson, Alice Li, Hong Kai Lim, Lorcán McKeown, Claudia-Gabriela Mitrofan, Raunak Rao, Mrudula Utukuri, Ian A. Rowe, Jake P. Mann

## Abstract

Animal models of human disease are a key component of translational research and yet there is often no consensus on which model is optimal for a particular disease. Here, we generated a database of 3,920 rodent models of non-alcoholic fatty liver disease (NAFLD). Study designs were highly heterogeneous therefore few models had been cited more than once. Analysis of genetic models provided evidence for the role of adipose dysfunction and perturbation of the innate immune system in the progression of NAFLD. We identified that high-fat, high-fructose diets most closely recapitulate the human phenotype of NAFLD. There was substantial variability in the nomenclature of animal models; a consensus on terminology of specialist diets is needed. More broadly, this analysis demonstrates the variability in preclinical study design, which has implications for the reproducibility of *in vivo* experiments.
