## Supplementary Tables 2 & 3 for "A systematic analysis of rodent models implicates adipogenesis and innate immunity in pathogenesis of fatty liver disease"

### Sheet: SupTab2
Model characteristic	Category	Main_group	Subgroup	Model name	Background	Sex	Diet					Chemical		Lipodystrophy	Obesity	Insulin resistance	Dyslipidaemia	Phenotype score			Raised amino-tranferases	Lobular inflammation		Ballooning		Steatohepatitis		Portal inflammation		Fibrosis		HCC		Overall max age	Timing of weeks	Number citations
							Started (weeks)	Fat (%kcal)	Cholesterol (%weight)	Sucrose (%kcal)	Fructose (%weight)	Age given	Dose					Metabolic syndrome	Liver	Overall		Yes/No	Max. age	Yes/No	Max. age	Yes/No	Max. age	Yes/No	Max. age	Max. stage	Max. age	Yes/No	Max. age
Rapid cirrhosis	Diet_only	Choline deficient	CDAA	Choline-deficient L-amino-defined diet / CDAA	Wistar	M	7							No	No		Yes	1	8	9	Yes					Yes	6			4	10	Yes	10	6	Diet	3
Rapid cirrhosis	Diet_only	Choline deficient	CDAA	Choline-deficient L-amino-defined diet / CDAA	Fischer 344	F	5							No				0	5	5										4	12			12	Diet	2
Rapid cirrhosis	Chemical	Chemical + diet	Chemical + diet	Choline deficient HFD with oxidative stress	Wistar	M	6					10	40 mg/kg sodium nitrite	No	No			0	8	8	Yes	Yes	10			Yes	10			4	10			10	Diet	2
Rapid cirrhosis	Diet_only	Choline deficient	Choline deficient	Choline deficient diet	Wistar	M	7							No	No		Yes	1	10	11	Yes	Yes	12	Yes	12	Yes	12			4	16	Yes	16	12	Diet	5
Rapid cirrhosis	Diet_only	Choline deficient	Choline deficient	Choline deficient diet	Sprague Dawley	M	5							No	Yes			1	5	6										4	16			6	Diet	4
Rapid cirrhosis	Diet_only	Choline deficient	Choline deficient	Choline deficient diet	Fischer 344	M	6							No	No	No	No	0	8	8	Yes					Yes	10			4	10	Yes	52	10	Diet	3
Rapid cirrhosis	Diet_only	Choline deficient	Choline deficient + high fat	CDAA + HFD (CDAHFD)	C57BL/6J	M	6	60						No	No		No	0	9	9	Yes	Yes	12	Yes	12	Yes	12			4	6			12	Diet	5
Rapid cirrhosis	Diet_only	Choline deficient	Choline deficient + high fat	Choline deficient HFD	Holtzman	M	6	39						No	No			0	7	7		Yes	1			Yes	1			4	3			4	Diet	4
Rapid cirrhosis	Diet_only	Choline deficient	Choline deficient + high fat	Choline deficient diet + saturated fat	Holtzman	M	4	39.8696	0					No	Yes			1	7	8		Yes	20			Yes	20			4	8			20	Diet	3
Rapid cirrhosis	Diet_only	High fat high cholesterol	High fat high cholesterol	High Fat + High Cholesterol Diet	Sprague Dawley	M	9	50.8691	2.5					No	Yes	No	Yes	2	9	11	Yes	Yes	9	Yes	9	Yes	9			4	9	No	9	9	Diet	2
Rapid cirrhosis	Genetic_diet	LDL-receptor knockout (LDL-/-)	LDL-R KO + diet	LDL receptor knockout (LDLR-KO) + Modified choline-deficient amino acid-defined (mCDAA) diet	C57BL/6J	M	6	41	1					No	No	No	Yes	1	8	9	Yes			No	4	Yes	4			4	8	Yes	39	8	Diet	2
Rapid cirrhosis	Diet_only	MCD	MCD	Methionine and choline deficient diet / MCD	Wistar	M	6							No	No			0	10	10	Yes	Yes	16	Yes	15	Yes	15	Yes	10	4	15			15	Diet	13
Rapid cirrhosis	Diet_only	MCD	MCD	Methionine and choline deficient diet / MCD	C57BL/6?		8							No	No			0	8	8	Yes			Yes	8	Yes	10			4	16			10	Diet	5
Rapid cirrhosis	Diet_only	MCD	MCD	Methionine and choline deficient diet / MCD	Sprague Dawley	M	6							No	No	No	No	0	6	6	No	Yes	12			No	12			4	12			12	Diet	5
Rapid cirrhosis	Diet_only	MCD	MCD + high fat	MCD + HFD (MCDHF)	C57BL/6?	M	8	60						No	No	Yes	Yes	2	9	11	Yes	Yes	4	Yes	2	Yes	12			4	16			16	Diet	5
Rapid cirrhosis	Diet_only	MCD	MCD + high fat	MCD + HFD (MCDHF)	Sprague Dawley	M	10	45						No	No			0	8	8	Yes	Yes	12			Yes	12			4	12			12	Diet	2
Rapid cirrhosis	Diet_only	MCD	MCD + high fat	MCD + HFD (MCDHF)	Wistar	M	8							No	No	No	No	0	7	7	Yes					Yes	8			4	12			8	Diet	2
Rapid cirrhosis	Genetic_diet	Genetic (other mutant)	SHR + diet	SHRSP5/Dmcr (stroke-prone spontaneously hypertensive) rats + high fat high cholesterol diet	SHRSP5/Dmcr	M	6	47.4151	5					No	Yes	Yes	Yes	3	9	12	Yes	Yes	16	Yes	16	Yes	16			4	16			19	Diet	2
Rapid cirrhosis	Genetic_diet	Zucker rats / fa/fa rats	Zucker rat + diet	Zucker rats / fa/fa rats + HFD + MCD	Zucker		3	37						No	No	Yes		1	6	7						Yes	16			4	16			16	Diet	2
Early HCC	Diet_only	Choline deficient	CDAA	Choline-deficient L-amino-defined diet / CDAA	Wistar	M	7							No	No		Yes	1	8	9	Yes					Yes	6			4	10	Yes	10	6	Diet	3
Early HCC	Diet_only	Choline deficient	CDAA	Choline-deficient L-amino-defined diet / CDAA	Wistar	M	5							No				0	8	8	Yes					Yes	24			4	24	Yes	16	24	Diet	2
Early HCC	Diet_only	Choline deficient	Choline deficient	Choline deficient diet	Wistar	M	7							No	No		Yes	1	10	11	Yes	Yes	12	Yes	12	Yes	12			4	16	Yes	16	12	Diet	5
Early HCC	Chemical	Chemical + diet	DEN + diet	HFD + DEN	C57BL/6?	M	6	60				2	5 mg/kg	No	Yes	Yes	Yes	3	3	6				Yes	28	Yes	28					Yes	28	28	Life	2
Early HCC	Chemical	Chemical + diet	DEN + diet	Choline deficient HFD + DEN exposure	Sprague Dawley		9	35						No	Yes			1	5	6		Yes	16	Yes	16	Yes	16			Yes_NR	16	Yes	16	16	Diet	2
Early HCC	Genetic_chemical	Leptin Receptor Deficiency (db/db)	Leptin Receptor Deficiency + other	Leptin Receptor Deficiency (db/db) + DEN	C57BL/KsJ	M						5		No			Yes	1	3	4	Yes					Yes	22					Yes	21	22	Life	2
Early HCC	Diet_only	MCD	MCD	Methionine and choline deficient diet / MCD	Wistar	M	7							No	No		Yes	1	10	11	Yes	Yes	4	Yes	4	Yes	20	Yes	4	3	20	Yes	20	20	Diet	6
Early HCC	Chemical	Chemical + diet	STZ + diet	HFD + STZ (STAM)	C57BL/6J	M	4	56.5508				0.285714	200¬µg	No	Yes	Yes	Yes	3	9	12	Yes	Yes	13	Yes	13	Yes	13	No	10	3	12	Yes	20	20	Diet	12
Early HCC	Chemical	Chemical + diet	STZ + diet	HFD + STZ (STAM)	C57BL/6?	M	4	60				0.285714	200 ug	No	No	Yes	Yes	2	8	10	Yes	Yes	25	Yes	25	Yes	25			2	25	Yes	25	25	Diet	7
Early HCC	Chemical	Chemical + diet	STZ + diet	HFD + STZ (STAM)	C57BL/6J	M	4	60				0.285714	200¬µg	No	No	Yes	Yes	2	9	11	Yes	Yes	5	Yes	5	Yes	20			3	20	Yes	20	20	Diet	5
Portal inflammation	Genetic	Genetic (other mutant)	Acox1 mutant	Acox1(-/-) knockout	C57BL/6J	Both								No			Yes	1	1	2								Yes	20					20	Life	2
Portal inflammation	Genetic	ApoE mutant	ApoE knockout (ApoE -/-)	ApoE knockout (ApoE -/-)	C57BL/6J	M								No	No	Yes	Yes	2	6	8	Yes	Yes	52			Yes	52	Yes	20	1	52			60	Life	9
Portal inflammation	Chemical	Chemical only	CCl4	CCL4 + oil injection	Wistar	M	7					7	2 ml/kg twice a week for 12 weeks	No				0	4	4		Yes	12			Yes	12	Yes	12	Yes_NR	16			16	Diet	2
Portal inflammation	Diet_only	Choline deficient	CDAA	Choline-deficient L-amino-defined diet / CDAA	C57BL/6J	M	6							No				0	8	8	Yes					Yes	71	Yes	65	3	71	Yes	71	65	Diet	2
Portal inflammation	Chemical	Chemical only	Chemical (other)	Tunicamycin	C57BL/6?	M						11	2mg/kg	No	No		Yes	1	7	8	Yes	Yes	0.43	Yes	0.43	Yes	0.43	Yes	0.43	1	0.18			0.43	After chemical	2
Portal inflammation	Diet_only	Choline deficient	Choline deficient	Choline deficient diet	Wistar	M	5.94767							No				0	5	5		Yes	4					Yes	4	2	4			3	Diet	4
Portal inflammation	Chemical	Chemical only	CLA	Conjugated linoleic acid (CLA)	C57BL/6N	F						9	0.005	No	No	Yes		1	6	7				Yes	8	Yes	8	Yes	8	2	8			8	Diet	2
Portal inflammation	Genetic	Genetic (other mutant)	Gal3 mutant	Galectin-3 (gal3) knockout (gal3 -/-)	CD-1	M								No				0	7	7	Yes	Yes	60	Yes	24	Yes	24	Yes	60	Yes_NR	60	Yes	60	60	Life	3
Portal inflammation	Diet_only	High fat diet	HFD	High Fat Diet / HFD	C57BL/6J	M	8	60						No	Yes	Yes	Yes	3	8	11	Yes	Yes	50	Yes	29	Yes	16	Yes	29	1	34	Yes	60	60	Diet	78
Portal inflammation	Diet_only	High fat diet	HFD	High Fat Diet / HFD	C57BL/6J	M	6	60						No	Yes	Yes	Yes	3	5	8	Yes	Yes	20	Yes	20	Yes	40	Yes	18	?	24			40	Diet	59
Portal inflammation	Diet_only	High fat diet	HFD	High Fat Diet / HFD	C57BL/6J	M	5	60						No	Yes	Yes	Yes	3	7	10	Yes	Yes	24	Yes	24	Yes	26	Yes	12	1	24			26	Diet	34
Portal inflammation	Diet_only	High fat high cholesterol	High fat high cholesterol	High Fat Diet / HFD	Sprague Dawley	M	5	22.2286	2					No	Yes	Yes	Yes	3	9	12	Yes	Yes	16	Yes	20	Yes	20	Yes	12	3	20			20	Diet	9
Portal inflammation	Diet_only	High fat high cholesterol	High fat high cholesterol	High Fat + High Cholesterol Diet	Wistar	M	5	22.2286	2					No	Yes	Yes	Yes	3	7	10	Yes	Yes	16	Yes	24	Yes	24	Yes	16	1	24			24	Diet	6
Portal inflammation	Diet_only	High fat high cholesterol	High fat high cholesterol	High Fat + High Cholesterol Diet	C57BL/6J	M	8	31.4741	1.25					No	Yes		Yes	2	6	8	Yes	Yes	20			Yes	20	Yes	20	1	20			20	Diet	5
Portal inflammation	Diet_only	High fat high carbohydrate	High fat high fructose	Western diet (high fat, high fructose)	C57BL/6J	M	8	58			2.31			No	Yes	Yes	Yes	3	9	12	Yes	Yes	52	Yes	52	Yes	52	Yes	52	2	52	Yes	52	52	Diet	3
Portal inflammation	Diet_only	High fat high carbohydrate	High fat high fructose	High-carbohydrate high-fat (HCHF) diet + Fructose in drinking water	Wistar	M	10	39.8696			17.5			No	Yes	Yes	Yes	3	3	6	Yes					Yes	16	Yes	16					16	Diet	2
Portal inflammation	Diet_only	High fat high carbohydrate	High fat high sucrose	High Fat Diet / HFD	C57BL/6?	M	8	39.8696		30.58				No	Yes		Yes	2	3	5	Yes					Yes	20	Yes	20					20	Diet	3
Portal inflammation	Diet_only	High fat high carbohydrate	High fat high sucrose	High Fat Diet / HFD	C57BL/6J	M	8	42		42.7				No				0	8	8		Yes	80	Yes	80	Yes	80	Yes	80	3	80	No	80	36	Diet	2
Portal inflammation	Diet_only	High fat, carbohydrate, & cholesterol	High fat, fructose, & cholesterol	High fat (trans-fat) + fructose + cholesterol	C57BL/6J	M	7	40	2		22			No	Yes	Yes	Yes	3	8	11	Yes	Yes	30	Yes	30	Yes	52	Yes	30	2	52			52	Diet	5
Portal inflammation	Diet_only	High fat, carbohydrate, & cholesterol	High fat, fructose, & cholesterol	High fat, Carbohydrate, Cholesterol + Fructose in drinking water	C57BL/6J-129/SvlmJ	M	10	42	0.1		2.31			No	Yes	Yes	Yes	3	10	13	Yes	Yes	24	Yes	8	Yes	24	Yes	24	3	52	Yes	52	8	Diet	2
Portal inflammation	Diet_only	High fat high carbohydrate	High fat, fructose, & sucrose	High-carbohydrate high-fat (HCHF) diet + Fructose and Sucrose in drinking water	C57BL/6J	M	8	58			2.31			No	Yes	Yes	Yes	3	8	11	Yes	Yes	16	Yes	16	Yes	16	Yes	16	2	16			16	Diet	2
Portal inflammation	Genetic_diet	LDL-receptor knockout (LDL-/-)	LDL-R KO + diet	LDL-receptor knockout (LDL-/-) + High Fat + High Cholesterol Diet	C57BL/6J	M	12	41	0.15					No	Yes	Yes	Yes	3	5	8	Yes	Yes	24	No	24	?	24	Yes	24	1	24			24	Life	2
Portal inflammation	Genetic	Leptin Receptor Deficiency (db/db)	Leptin Receptor Deficiency only	JCR:LA-cp rat (leptin receptor deficient)	JCR:LA-cp rat	M								No	Yes	Yes	Yes	3	4	7		Yes	16	Yes	16	Yes	16	Yes	16					16	Life	2
Portal inflammation	Chemical	Chemical + diet	LPS + diet	High fat diet (HFD) + LPS	C57BL/6?	M	7	59						No	Yes			1	5	6	Yes	Yes	8	Yes	8	Yes	9	Yes	8					9	Diet	3
Portal inflammation	Diet_only	MCD	MCD	Methionine and choline deficient diet / MCD	Wistar	M	6							No	No			0	10	10	Yes	Yes	16	Yes	15	Yes	15	Yes	10	4	15			15	Diet	13
Portal inflammation	Diet_only	MCD	MCD	Methionine and choline deficient diet / MCD	Wistar	M	7							No	No		Yes	1	10	11	Yes	Yes	4	Yes	4	Yes	20	Yes	4	3	20	Yes	20	20	Diet	6
Portal inflammation	Diet_only	MCD	MCD	Methionine and choline deficient diet / MCD	Wistar	M	9							No	No	No	?	0	4	4	Yes	Yes	11			Yes	7	Yes	14	No	6			7	Diet	6
Portal inflammation	Chemical	Chemical only	MSG	MSG (L-monosodium glutamate) injection	ICR	Both						0.1	2mg/g MSG	No	Yes	Yes	Yes	3	7	10	Yes	Yes	52	Yes	52	Yes	52	Yes	24	Yes_NR	52	Yes	52	52	Life	4
Portal inflammation	Genetic	Genetic (other mutant)	OLTEF	Otsuka Long-Evans Tokushima Fatty (OLETF) rat	Long Evans	M								No	Yes	Yes	Yes	3	6	9	Yes	Yes	40	?	40	Yes	40	Yes	40	1	40			72	Life	33
Portal inflammation	Genetic_diet	Genetic (other mutant)	SDT rats	Spontaneously Diabetic Torri Leprfa rats + high cholesterol	SDT	F	4		2					No	Yes	Yes	Yes	3	7	10	Yes			Yes	11	Yes	20	Yes	11	2	20			20	Diet	2
Portal inflammation	Chemical	Chemical only	STZ	Streptozotocin (STZ)	Wistar	M						6	50mg/kg	No	No	No		0	5	5	Yes	Yes	8.5			Yes	8.5	Yes	7	Yes_NR	8.5			8.5	After chemical	2
Portal inflammation	Genetic	Genetic (other mutant)	TSOD	Tsumura Suzuki Obese Diabetes (TSOD)	ddY mice	M								No	Yes	Yes	Yes	3	6	9	Yes	Yes	12	Yes	12	Yes	12	Yes	12	No	12	Yes	71	71	Life	5
Portal inflammation	Diet_only	Western diet (NOS)	Western diet (NOS)	Western Diet	Wistar	M	8							No	Yes	Yes	Yes	3	6	9	Yes	Yes	18	Yes	18	Yes	18	Yes	18	Yes_NR	16			18	Diet	4
Portal inflammation	Genetic	Zucker rats / fa/fa rats	Zucker rats / fa/fa rats	Zucker rats / fa/fa rats	Zucker	M								No	Yes	Yes	Yes	3	8	11	Yes	Yes	14	Yes	23	Yes	28	Yes	14	2	22			34	Life	78
Lipodystrophic models	Genetic_diet	Genetic (other mutant)	Bscl2 + diet	Bscl2-/- + HFD + Fasting	C57BL/6J	M	4	42	0.15	30.3183				Yes	No	Yes	Yes	2	0	2														14	Life	1
Lipodystrophic models	Genetic	ApoE mutant	ApoE mutants	Seipin-/- ApoE-/- mice	C57BL/6J	Both								Yes	No		Yes	1	0	1														36	Life	1
Lipodystrophic models	Genetic	Genetic (other mutant)	A-ZIP-Tg mice	Fatless AZIP / F-1 mice	C57BL/6J	F								Yes	No	Yes	Yes	2	1	3	Yes													11	Life	1
Lipodystrophic models	Genetic	Genetic (other mutant)	A-ZIP-Tg mice	Fatless AZIP / F-1 mice	C57BL/6J	M								Yes	No	Yes	Yes	2	1	3	Yes													11	Life	2
Lipodystrophic models	Genetic	Genetic (other mutant)	A-ZIP-Tg mice	Fatless AZIP / F-1 mice	FVB/N	F								Yes	No	Yes	Yes	2	1	3	Yes													26	Life	4
Lipodystrophic models	Genetic	Genetic (other mutant)	A-ZIP-Tg mice	A-ZIP-Tg mice	FVBxKK/HIJ	M								Yes	No	Yes	Yes	2	1	3		Yes	12											12	Life	1
Lipodystrophic models	Genetic	Genetic (other mutant)	A-ZIP-Tg mice	A-ZIP-Tg mice	FVB	F								Yes	No	Yes	Yes	2	0	2														15	Life	1
Lipodystrophic models	Genetic	Genetic (other mutant)	A-ZIP-Tg mice	Fatless AZIP / F-1 mice	FVB/N	M								Yes	No	Yes	Yes	2	0	2														24	Life	3
Lipodystrophic models	Genetic	Genetic (other mutant)	Agpat2 mutant	Agpat2-/-	129/SvJae									Yes	No	Yes	Yes	2	0	2														16	Life	1
Lipodystrophic models	Genetic	Genetic (other mutant)	Agpat2 mutant	Agpat2-/- + Mogat1-/-	129/SvJae									Yes	No	Yes	Yes	2	0	2														16	Life	1
Lipodystrophic models	Genetic	Genetic (other mutant)	Agpat2 mutant	Agpat2-/- mice	C57BL/6J	M								Yes	No	Yes	Yes	2	2	4				Yes	8	Yes	8			No	8			8	Life	2
Lipodystrophic models	Genetic	Genetic (other mutant)	Agpat2 mutant	Agpat2-/- mice	C57BL/6J	F								Yes	No	Yes	No	1	2	3				Yes	8	Yes	8			No	8			8	Life	1
Lipodystrophic models	Genetic	Genetic (other mutant)	aP2-nSREBP-1c	aP2-nSREBP-1c	C57BL/6J	M								Yes	No	Yes	Yes	2	0	2														14	Diet	1
Lipodystrophic models	Genetic	Genetic (other mutant)	Atp6ap2 (pro-renin receptor) mutant	Atp6ap2 (pro-renin receptor) adipose-specific knock-out	B6;FVB	M								Yes	No	Yes	Yes	2	1	3	Yes													16	Life	1
Lipodystrophic models	Genetic	Genetic (other mutant)	Bscl2 mutant	Adipose-Specific Knockout of Seipin/Bscl2 (aP2-cre)	C57BL/6?x129	M								Yes	No	Yes	Yes	2	0	2														40	Life	1
Lipodystrophic models	Genetic	Genetic (other mutant)	Bscl2 mutant	Seipin -/- mice	C57BL/6J									Yes	No	Yes	Yes	2	0	2														10	Life	3
Lipodystrophic models	Genetic	Genetic (other mutant)	Bscl2 mutant	Adipose-Specific Knockout of Seipin/Bscl2 (adiponectin-cre)		M								Yes	No	Yes	Yes	2	0	2															No histology	1
Lipodystrophic models	Genetic	Genetic (other mutant)	Fld/fld	Fatty Liver Dystrophy - fld/fld	BALB/cByJ									Yes	No	Yes	Yes	2	0	2		No	1.5			No	1.5	No	1.5	No	1.5			1.5	Life	5
Lipodystrophic models	Genetic	Genetic (other mutant)	Fld/fld	Fatty Liver Dystrophy - fld/fld										Yes		Yes		1	0	1														1.57	Life	1
Lipodystrophic models	Genetic	Genetic (other mutant)	Hsl mutant	HSL knock-out (globlal)	C57BL/6J	M								Yes	No	Yes	No	1	0	1	No	No	32	No	32	No	32	No	32	No	32			32	Life	1
Lipodystrophic models	Genetic	Genetic (other mutant)	Hsl mutant	HSL liver-specific knock-out	C57BL/6J	M								Yes	No	Yes	No	1	0	1	No	No	32	No	32	No	32	No	32	No	32			32	Life	1
Lipodystrophic models	Genetic	Genetic (other mutant)	Igfr mutant	Fat specific insulin receptor/ insulin growth factor receptor KO (F-IR/IGFRKO)										Yes		Yes	Yes	2	9	11	Yes			Yes	52	Yes	52	Yes	52	3	52	Yes	52	52	Life	1
Lipodystrophic models	Genetic	Genetic (other mutant)	Insr mutant	Fat specific insulin receptor KO (F-IRKO)										Yes		Yes	Yes	2	7	9	Yes			Yes	52	Yes	52	Yes	52	1	52	Yes	52	52	Life	1
Lipodystrophic models	Genetic	Genetic (other mutant)	LMNA mutant	LMNA laminin R482Q (FPLD2)		M								Yes	No	Yes	Yes	2	1	3										Yes_NR	24			17	Life	1
Lipodystrophic models	Genetic	Genetic (other mutant)	Mdm2 mutant	Adipose-specific MDM2-/- knockout (adiponectin-cre)	C57BL/6J	M								Yes	No	Yes	Yes	2	1	3	Yes													24	Life	1
Lipodystrophic models	Genetic	Genetic (other mutant)	mTor	mTor(-/-) adipocyte-specific knock-out	C57BL/6J									Yes	No	Yes	Yes	2	0	2														10	Life	1
Lipodystrophic models	Genetic	Genetic (other mutant)	Notch mutant	Notch intracellular domain (NICD) adipocyte-specific over-expression	C57BL/6J	M								Yes	No	Yes	Yes	2	0	2														12	Life	1
Lipodystrophic models	Genetic	Genetic (other mutant)	Plin1 mutant	Plin1-/- KO	129/SvEv									Yes	No	Yes	Yes	2	0	2														20	Life	1
Lipodystrophic models	Genetic	Genetic (other mutant)	Pparg + other mutant	PPARG P465L (+/-) heterozygous + leptin deficiency (ob/ob)	C57/BL/6J-129/SvJ	Both	3							Yes	No	Yes	Yes	2	0	2														19	Life	1
Lipodystrophic models	Genetic	Genetic (other mutant)	Shp2 mutant	Ptnpn11/Shp2 ablation in adipocytes	C57BL/6?									Yes	No	No	No	0	0	0														8	Life	1
Lipodystrophic models	Genetic	Genetic (other mutant)	Sptlc1	Adipose-specific Sptlc1-/-	C57BL/6JxFVB/NJ									Yes	No	Yes	Yes	2	0	2														20	Life	1
Lipodystrophic models	Genetic	Genetic (other mutant)	SREBP1c mutant	aP2-nSREBP-1c transgenic mice	C57BL/6JxSJL	M								Yes	No	Yes	Yes	2	4	6	Yes	No	12	Yes	50	Yes	50	No	12	Yes_NR	50			50	Life	6
Lipodystrophic models	Genetic	Genetic (other mutant)	Srebp1c mutant	nSREBP-1c transgenic mice	C57BL/6?	F								Yes	No	Yes		1	1	2	Yes													20	Life	2
Lipodystrophic models	Genetic	LDL-receptor knockout (LDL-/-)	LDL-receptor knockout + mutant	LDL-receptor knockout (LDL-/-) + Seipin -/-	C57BL/6J									Yes		Yes	Yes	2	0	2															Not stated	1
Lipodystrophic models	Genetic_diet	Genetic (other mutant)	A-ZIP-Tg + diet	Fatless AZIP / F-1 mice + HFD	FVB/N	F	9	45						Yes	No	Yes	Yes	2	0	2															No histology	1
Lipodystrophic models	Genetic_diet	Genetic (other mutant)	Atp6ap2 (pro-renin receptor) + diet	Atp6ap2 (pro-renin receptor) adipose-specific knock-out + HFD	B6;FVB	M	8	60						Yes	No	Yes	Yes	2	1	3	Yes													16	Life	1
Lipodystrophic models	Genetic_diet	Genetic (other mutant)	Bscl2 mutant	BSCL2 adipocyte specific KO + HFD	C57BL/6?	M	10	60				9		Yes	No	Yes	No	1	0	1														10	Diet	1
Lipodystrophic models	Genetic_diet	Genetic (other mutant)	Bscl2 mutant	BSCL2 adipocyte specific KO + HFD	C57BL/6?	M	6	40						Yes	No	Yes	Yes	2	0	2														40	Life	1
Lipodystrophic models	Genetic_diet	Genetic (other mutant)	Fabp4 mutant + mutant + diet	Tg-FABP4-RORŒ±4 + HFD	C57BL/6?	M	4	36						Yes	No	Yes	Yes	2	2	4										1	14			14	Diet	1
Lipodystrophic models	Genetic_diet	Genetic (other mutant)	Fld + diet	Fatty Liver Dystrophy - fld/fld + atherogenic diet	BALB/cByJ	Both	14	17.2871	1.25					Yes	No	Yes	No	1	0	1														16	Diet	1
Lipodystrophic models	Genetic_diet	Genetic (other mutant)	Fsp27 + diet	Fsp27-/- on HFD	C57BL/6J	M	12	58						Yes	No	Yes	Yes	2	0	2														12	Diet	1
Lipodystrophic models	Genetic_diet	Genetic (other mutant)	Goto-Kakizaki	Goto-Kakizaki rat + HFD	Goto-Kakizaki (GK) Rats	M	60	17	1.25					Yes	No	Yes	Yes	2	0	2	No													12	Diet	1
Lipodystrophic models	Genetic_diet	Genetic (other mutant)	Igfr mutant + diet	F-IR/IGFRKO + HFD			8	60						Yes	No	Yes		1	1	2				Yes	12									12	Diet	1
Lipodystrophic models	Genetic_diet	Genetic (other mutant)	Insr mutant + diet	F-IRKO + HFD			8	60						Yes	No	Yes		1	1	2				Yes	12									12	Diet	1
Lipodystrophic models	Genetic_diet	Genetic (other mutant)	Lmna + diet	LMNA R482Q + HFD		M	7	45						Yes	No	Yes	Yes	2	1	3										Yes_NR	24			17	Life	1
Lipodystrophic models	Genetic_diet	Genetic (other mutant)	Pparg + diet	PPARG P465L (+/-) heterozygous + HFD	C57/BL/6J-129/SvJ	Both	3	45						Yes	No	Yes	Yes	2	0	2														16	Diet	2
Lipodystrophic models	Genetic_diet	Genetic (other mutant)	Pparg + diet	PPARy L466A knock-in mice (heterozygous) + HFD	129Sv/J	Both		30						Yes	No	Yes	Yes	2	0	2															Not stated	1
Lipodystrophic models	Genetic_diet	Genetic (other mutant)	Tfam mutant + diet	Mitochondrial transcription factor A (TFAM) deficiency in adipocytes (adipo- TFAM-KO) + HFD	129-FVB-B6		6	42.9898						Yes	No	Yes	Yes	2	0	2														24	Life	1

### Sheet: SupTab3
Database	Term	Overlap	P.value	Adjusted.P.value	Odds.Ratio	Combined.Score	Genes
GTEx_Tissue_Sample_Gene_Expression_Profiles_up	GTEX-WH7G-1126-SM-3NMBK adipose tissue male 40-49 years	71/758	6.43245e-26	1.87699e-22	4.32645	250.959	ABCD2;CXCL8;PTEN;TNFAIP3;ICAM1;GYS2;GHR;LIPE;SCP2;MYC;FFAR4;MAP3K8;CD36;ACADS;KDM6B;SREBF1;BATF3;DGAT2;DGAT1;IL1R1;ADIPOQ;GLP2R;GPBAR1;OSMR;RBP4;NR5A2;ACOX1;TMBIM1;CAT;RARA;PPIF;PPARG;ANGPTL4;PLIN1;TRIB1;ATF3;CEBPA;PFKFB3;PEX11A;RGS16;PTGER3;ABHD5;AGPAT2;FOXO1;SOCS3;PGRMC1;SOCS1;ACVR1C;RDH10;LMNA;CCL2;LDLR;STAT5A;BCAP31;GSN;NOS3;CIDEA;NR1H3;G0S2;CIDEC;MLXIPL;IL6;FABP4;GPAM;SCD;FASN;LEP;SNAI1;PEMT…
GTEx_Tissue_Sample_Gene_Expression_Profiles_up	GTEX-WY7C-0926-SM-3NB34 adipose tissue male 50-59 years	73/821	2.93412e-25	4.28088e-22	4.10697	231.996	ABCD2;STEAP4;TNFAIP3;GYS2;GHR;LIPE;SCP2;CREB3L3;MYC;HNF4A;TIMP3;MAP3K8;CD36;ABCG5;DGAT2;ABCC2;ADIPOQ;MST1;GLP2R;APOA1;ELOVL6;MAT1A;RBP4;PIK3CA;PPARG;CYP2E1;PLIN1;IL6ST;TLR4;ATF3;IFNAR1;CRP;CETP;ABCB4;NR1I3;PEX11A;NR1I2;MTTP;PON1;HSD17B13;ABCB11;CYP7A1;AGPAT2;KNG1;CYGB;SOCS3;ACVR1C;RDH10;APOB;NR1H4;CARD6;CIDEA;NR1H3;APOC3;LILRB4;CIDEC;FABP1;MLXIPL;BHMT;KLF6;IL6;FABP4;GPAM;SCD;FASN;LEP;APOC1;SNAI1;…
GTEx_Tissue_Sample_Gene_Expression_Profiles_up	GTEX-WEY5-1326-SM-3GILS adipose tissue female 40-49 years	68/759	1.02749e-23	9.99407e-21	4.13818	219.043	ABCD2;CXCL8;PTEN;TNFAIP3;ICAM1;GHR;LIPE;MYC;FFAR4;AKT1;TIMP3;MAP3K8;KDM6B;SREBF1;DGAT2;PCYT2;DGAT1;IL1R1;ADIPOQ;GLP2R;GPBAR1;ELOVL6;RBP4;TMBIM1;RARA;PPIF;PPARG;PLIN1;PPARA;TRIB1;ATF3;PPP1R15A;CEBPA;NOTCH1;RGS16;AGPAT2;FOXO1;FSTL3;SOCS3;PGRMC1;ACVR1C;RDH10;LMNA;CCL2;NLRP3;APOB;LDLR;PPARGC1B;STAT5A;BCAP31;JUND;IGF2;CIDEA;G0S2;SOD2;CIDEC;MLXIPL;KLF6;IL6;FABP4;GPAM;SCD;FASN;LEP;SNAI1;PNPLA3;KCP;PNPLA2
GTEx_Tissue_Sample_Gene_Expression_Profiles_up	GTEX-PWCY-1926-SM-3NB25 adipose tissue female 20-29 years	72/865	3.33981e-23	1.94912e-20	3.84466	198.975	ERRFI1;PLVAP;ABCD2;PTEN;IRS2;GYS2;GHR;LIPE;SCP2;AKT1;TIMP3;ENPP1;CD36;ACADS;DGAT2;PCYT2;IL1R1;ADIPOQ;GPBAR1;SIRT1;AR;RBP4;POR;PIK3CA;ACOX1;TMBIM1;CAT;TXNIP;PPARG;ANGPTL4;PLIN1;TLR4;IFNAR1;CES1;SIDT2;CEBPA;CETP;PFKFB3;EPAS1;PEX11A;PTGER3;ATP10A;ABHD5;ABCB11;CYP7A1;AGPAT2;FOXO1;ARNTL;PGRMC1;ACVR1C;RDH10;APOB;STAT5A;BCAP31;TCF7L2;GSN;NOS3;STAT3;CIDEA;G0S2;PTPN11;CIDEC;MLXIPL;GCLC;FABP4;GPAM;SCD;FASN…
GTEx_Tissue_Sample_Gene_Expression_Profiles_up	GTEX-TKQ2-1726-SM-4DXUP liver male 50-59 years	75/934	3.20823e-23	2.3404e-20	3.709	192.103	MTCH2;CISD2;PCSK9;GYS2;GHR;SEC61A1;LIPC;SCP2;CREB3L3;HNF4A;TMED2;ENPP1;ACADS;ABCG5;PCYT2;ABCC2;FST;MST1;APOA1;ELOVL6;PROX1;MAT1A;AR;RBP4;NR5A2;TMBIM6;CYP2E1;PPARA;CES2;IFNAR1;CES1;CRP;CETP;SAR1B;ABCB4;NR1I3;NR1I2;MTTP;CD5L;PON1;HSD17B13;IQGAP2;ABCB11;AGPAT2;KNG1;MTDH;HSD11B1;PGRMC1;PRDX4;SOCS1;CBS;APOE;APOB;CYP2J2;NUS1;XBP1;HSPA5;IDH2;NR1H4;APOC3;NR0B2;GNMT;TM6SF2;SOD1;FABP1;SQLE;MLXIPL;BHMT;GCLC…
GTEx_Tissue_Sample_Gene_Expression_Profiles_up	GTEX-U3ZN-0226-SM-3DB8D liver female 30-39 years	77/997	8.52844e-23	4.14767e-20	3.56728	181.275	MTCH2;CISD2;PCSK9;GYS2;GHR;SEC61A1;LIPC;SCP2;CREB3L3;HNF4A;TRIM24;TMED2;ENPP1;ACADM;ACADS;ABCG5;ABCC2;MST1;APOA1;ELOVL6;SDHC;PROX1;MAT1A;AR;RBP4;POR;NR5A2;ACOX1;CAT;TMBIM6;CYP2E1;PPARA;CES2;IFNAR1;CES1;CRP;ABCB1;SAR1B;ABCB4;NR1I3;NR1I2;MTTP;CD5L;PON1;HSD17B13;IQGAP2;ABCB11;CYP7A1;KNG1;MTDH;HSD11B1;PGRMC1;PRDX4;CBS;BCO2;APOE;APOB;DECR1;CYP2J2;NUS1;XBP1;NR1H4;APOC3;NR0B2;GNMT;TM6SF2;SOD1;FABP1;MLXI…
GTEx_Tissue_Sample_Gene_Expression_Profiles_up	GTEX-RWSA-1426-SM-47JXA liver male 40-49 years	84/1175	1.13208e-22	4.12924e-20	3.30205	166.862	ERRFI1;PCSK9;ICAM1;GYS2;GHR;LIPC;SCP2;CREB3L3;HNF4A;ENPP1;IKBKG;PHLDA1;ACADS;KDM6B;CPT1A;ABCG5;PCYT2;ABCC2;FST;MST1;APOA1;PROX1;MAT1A;TNFRSF1A;ERN1;RBP4;POR;NR5A2;ACOX1;CAT;TMBIM6;CYP2E1;ANGPTL4;TRIB1;ATF3;CES2;PPARD;CES1;CRP;CETP;SAR1B;ABCB4;NR1I3;NR1I2;MTTP;CD5L;PON1;HSD17B13;IQGAP2;ABCB11;CYP7A1;AGPAT2;KNG1;HSD11B1;SOCS3;CBS;BCO2;APOE;APOB;PPARGC1A;LDLR;DECR1;CYP2J2;XBP1;JUND;GDF15;STAT3;NR1H4…
GTEx_Tissue_Sample_Gene_Expression_Profiles_up	GTEX-U8XE-1526-SM-4E3HT liver male 30-39 years	74/1007	1.22322e-20	2.37957e-18	3.39425	155.627	MTCH2;CISD2;PCSK9;ICAM1;GYS2;SEC61A1;LIPC;SCP2;CREB3L3;HNF4A;TMED2;MAP3K8;ACADS;TGM2;CPT1A;ABCG5;RIPK2;FST;MST1;APOA1;PROX1;MAT1A;RBP4;POR;NR5A2;IL23A;ACOX1;TMBIM1;TMBIM6;CYP2E1;ANGPTL4;ATF6;PPARD;IFNAR1;CES1;CRP;CEBPA;ABCB4;NR1I3;NR1I2;MTTP;CD5L;PON1;HSD17B13;ABCB11;KNG1;HSD11B1;PRDX4;APOE;BCO1;APOB;PPARGC1A;DECR1;XBP1;NOS2;STAT3;IDH2;NR1H4;G0S2;APOC3;SOD2;NR0B2;GNMT;TM6SF2;FABP1;MLXIPL;BHMT;GJB…
GTEx_Tissue_Sample_Gene_Expression_Profiles_up	GTEX-S4P3-1526-SM-3K2AV adipose tissue female 50-59 years	61/772	1.39556e-18	1.19772e-16	3.64968	150.05	ABCD2;IRS2;CBLB;GYS2;GHR;LIPE;FFAR4;AKT1;TIMP3;ENPP1;CD36;ACADS;DGAT2;PCYT2;DGAT1;ADIPOQ;GPBAR1;AR;RBP4;PIK3CA;ACOX1;TMBIM1;CAT;PPARG;ANGPTL4;PLIN1;TLR4;IFNAR1;CES1;SIDT2;CEBPA;PFKFB3;PEX11A;PTGER3;ABHD5;ABCB11;CYP7A1;AGPAT2;ARNTL;PGRMC1;ACVR1C;STAT5A;BCAP31;TCF7L2;GSN;CIDEA;NR1H3;G0S2;CYP4B1;CIDEC;MLXIPL;GCLC;FABP4;GPAM;SCD;FASN;LEP;PNPLA3;PEMT;SPRY1;PNPLA2
GTEx_Tissue_Sample_Gene_Expression_Profiles_up	GTEX-Q2AG-1126-SM-48U1P liver female 40-49 years	83/1214	3.72591e-21	8.36324e-19	3.15792	148.545	MTCH2;CISD2;PCSK9;GYS2;GHR;LIPC;SCP2;CREB3L3;HNF4A;TRIM24;TMED2;ENPP1;LRAT;ACADS;SREBF1;CPT1A;ABCG5;DGAT2;PCYT2;ABCC2;DGAT1;FST;MST1;APOA1;PROX1;MAT1A;AR;RBP4;POR;NR5A2;SMO;ADORA2A;IL23A;ACOX1;CAT;TMBIM6;CYP2E1;ANGPTL4;PPARA;CES2;CES1;CRP;CEBPA;CETP;SAR1B;ABCB4;NR1I3;NR1I2;MTTP;CD5L;PON1;HSD17B13;IQGAP2;ABCB11;CYP7A1;AGPAT2;KNG1;HSD11B1;PGRMC1;CBS;BCO2;APOE;APOB;CYP2J2;XBP1;NR1H4;NR1H3;APOC3;NR0B…
KEGG_2019_Human	Insulin resistance	32/108	1.02635e-27	3.16115e-25	13.6857	850.484	PRKAA1;PRKAA2;IRS1;PTEN;IRS2;TNF;FOXO1;GYS2;SOCS3;MAPK9;CREB3L3;AKT1;CD36;PPARGC1A;PPARGC1B;SREBF1;CPT1A;G6PC;PRKCB;NOS3;INSR;PRKCD;STAT3;OGA;NR1H3;PTPN11;MTOR;TNFRSF1A;MLXIPL;IL6;PIK3CA;PPARA
KEGG_2019_Human	AMPK signaling pathway	31/120	7.26742e-25	1.11918e-22	11.9323	663.209	PRKAA1;PFKFB3;PRKAA2;IRS1;IRS2;FOXO1;IGF1R;GYS2;RPTOR;LIPE;CREB3L3;HNF4A;LEPR;AKT1;CD36;PPARGC1A;SREBF1;CPT1A;G6PC;INSR;ADIPOQ;TSC1;SIRT1;MTOR;TBC1D1;PIK3CA;SCD;FASN;LEP;ULK1;PPARG
KEGG_2019_Human	Adipocytokine signaling pathway	22/69	3.2596e-20	2.50989e-18	14.727	660.804	CPT1A;PRKAA1;G6PC;PRKAA2;IRS1;ADIPOQ;STAT3;IRS2;PTPN11;TNF;MTOR;TNFRSF1A;SOCS3;MAPK9;LEP;LEPR;AKT1;CD36;IKBKG;JAK2;PPARA;PPARGC1A
KEGG_2019_Human	Longevity regulating pathway	25/102	1.12835e-19	6.95061e-18	11.3209	493.913	PRKAA1;PRKAA2;IRS1;HDAC1;IRS2;FOXO1;IGF1R;RPTOR;CREB3L3;SESN2;AKT1;PPARGC1A;HRAS;INSR;ADIPOQ;TSC1;SOD2;SIRT1;MTOR;SOD1;PIK3CA;CAT;ULK1;PPARG;TP53
KEGG_2019_Human	Cholesterol metabolism	16/50	4.4403e-15	1.36761e-13	14.7806	488.47	CETP;ABCG5;LRP1;PCSK9;APOA1;APOC3;ABCB11;CYP7A1;LIPC;NPC1;APOC1;CD36;ANGPTL4;APOE;APOB;LDLR
KEGG_2019_Human	PPAR signaling pathway	19/74	1.14587e-15	4.41158e-14	11.8594	407.996	CPT1A;ADIPOQ;UCP1;APOA1;NR1H3;APOC3;CYP7A1;FABP1;FABP4;SCP2;ACOX1;SCD;PPARG;CD36;ACADM;PLIN1;ANGPTL4;PPARA;PPARD
KEGG_2019_Human	Circadian rhythm	11/31	2.4754e-11	2.9324e-10	16.3898	400.272	PER2;PER1;PRKAA1;PRKAA2;CRY2;RORC;CRY1;RORA;NR1D1;CLOCK;ARNTL
KEGG_2019_Human	Non-alcoholic fatty liver disease (NAFLD)	28/149	1.44941e-18	7.44033e-17	8.67988	356.529	CEBPA;PRKAA1;CXCL8;PRKAA2;IRS1;IRS2;TNF;SOCS3;MAPK9;CASP8;LEPR;AKT1;MAP3K5;SREBF1;XBP1;INSR;ADIPOQ;NR1H3;SDHC;TNFRSF1A;ERN1;MLXIPL;IL6;PIK3CA;DDIT3;LEP;CYP2E1;PPARA
KEGG_2019_Human	Malaria	13/49	2.48338e-11	2.83289e-10	12.2543	299.236	CXCL8;LRP1;IL18;TNF;ICAM1;IL6;IFNG;PECAM1;CCL2;CD36;TLR4;MYD88;TLR2
KEGG_2019_Human	Pathways in cancer	58/530	1.32156e-24	1.3568e-22	5.05469	277.923	CXCL8;PTEN;KEAP1;GLI2;IGF1R;CASP8;MYC;AKT1;IKBKG;JAK2;HRAS;PRKCB;AXIN1;AR;SMO;PIK3CA;IFNG;TRAF3;IL23A;TRAF5;KIT;RARA;PPARG;IL6ST;TP53;PPARD;IFNAR1;CEBPA;NOTCH1;HDAC1;EPAS1;PTGER3;PLD1;HIF1A;FOXO1;KNG1;LRP6;MAPK9;TERT;GNA12;E2F1;VHL;FGF21;STAT5A;ARNT2;TCF7L2;EGLN2;NOS2;CDKN2A;STAT3;IGF2;MTOR;IL6;IL7;FGF19;MDM2;CTNNB1;NFE2L2
MSigDB_Hallmark_2020	IL-6/JAK/STAT3 Signaling	20/87	2.07372e-15	2.59216e-14	10.6182	358.997	IL1R1;STAT3;PTPN11;OSMR;TNF;TNFRSF1A;SOCS3;IL6;SOCS1;IL7;PDGFC;LEPR;MAP3K8;CD36;IL6ST;IRF9;MYD88;PTPN2;TLR2;IFNAR1
MSigDB_Hallmark_2020	TNF-alpha Signaling via NF-kB	32/200	7.42968e-19	3.71484e-17	7.3903	308.498	PPP1R15A;PFKFB3;CD80;TNFAIP3;IRS2;TNF;ICAM1;SOCS3;MYC;CCL2;MAP3K8;CCN1;LDLR;PHLDA1;STAT5A;KDM6B;RIPK2;IL18;G0S2;CFLAR;SOD2;KLF2;PER1;IL6;KLF6;IL23A;ID2;TRIB1;IL6ST;ATF3;TLR2;NFE2L2
MSigDB_Hallmark_2020	Xenobiotic Metabolism	31/200	6.821e-18	1.70525e-16	7.15935	282.984	CRP;ABCD2;SAR1B;ADH5;HSD11B1;PGRMC1;HNF4A;APOE;CD36;UPP1;CYP2J2;ARG2;G6PC;ABCC2;IL1R1;GNMT;TNFRSF1A;FABP1;POR;RBP4;GCLC;VNN1;NPC1;ACOX1;ID2;CAT;PEMT;TMBIM6;CYP2E1;CES1;PPARD
MSigDB_Hallmark_2020	Adipogenesis	29/200	5.09615e-16	8.49359e-15	6.69746	235.837	MTCH2;PFKFB3;PTGER3;LIPE;SCP2;APOE;CD36;ACADM;ACADS;DECR1;STAT5A;ESRRA;CAVIN1;DGAT1;ADIPOQ;CIDEA;CYP4B1;ELOVL6;SDHC;SOD1;POR;FABP4;GPAM;ACOX1;LEP;CAT;PEMT;PPARG;ANGPTL4
MSigDB_Hallmark_2020	Bile Acid Metabolism	16/112	2.51555e-09	1.57222e-08	6.59848	130.655	ABCD2;PEX11A;IDH2;NR1I2;NR1H4;APOA1;NR0B2;CYP7A1;SOD1;GNMT;LIPE;AR;PRDX5;SCP2;NPC1;CAT
MSigDB_Hallmark_2020	Apoptosis	20/161	3.29741e-10	3.29741e-09	5.73781	125.272	BCAP31;ANXA1;GSN;IL18;CFLAR;SOD2;TNF;SOD1;LGALS3;CYLD;IL6;CASP8;DDIT3;LMNA;CASP1;RARA;TXNIP;TIMP3;CTNNB1;ATF3
MSigDB_Hallmark_2020	Interferon Gamma Response	22/200	4.60771e-10	3.83976e-09	5.08083	109.228	RIPK2;STAT3;TNFAIP3;SOD2;HIF1A;ICAM1;SOCS3;IL6;SOCS1;CASP8;LATS2;IL7;PSME1;CASP1;TXNIP;CCL2;ITGB7;UPP1;JAK2;MYD88;IRF9;PTPN2
MSigDB_Hallmark_2020	Allograft Rejection	22/200	4.60771e-10	3.29122e-09	5.08083	109.228	NOS2;PRKCB;RIPK2;CDKN2A;CD80;IL18;HIF1A;TNF;ICAM1;NCR1;FGR;IL6;SOCS1;IFNG;CD8A;IL7;AKT1;NLRP3;CCL2;JAK2;CCR2;TLR2
MSigDB_Hallmark_2020	Cholesterol Homeostasis	11/74	5.29326e-07	1.76442e-06	6.86599	99.2249	ERRFI1;LGALS3;SQLE;PCYT2;CBS;SCD;FASN;CTNNB1;PPARG;LDLR;ATF3
MSigDB_Hallmark_2020	Pperoxisome	13/104	3.93198e-07	1.5123e-06	5.77367	85.1556	ABCD2;ABCB1;PEX11A;ABCB4;IDH2;NR1I2;SOD2;SOD1;PRDX5;SCP2;ACOX1;CAT;HRAS
OMIM_Expanded	diabetes mellitus, type 2	20/106	1.16379e-13	2.17628e-11	8.71498	259.549	CEBPA;TCF7L2;PTGIR;IRS1;INSR;STAT3;IRS2;AHR;IGF1R;LIPC;ADORA2A;HNF4A;ENPP1;CTNNB1;PPARG;IGF2BP2;DRD2;JAK2;PPARA;MEN1
OMIM_Expanded	obesity	20/107	1.40316e-13	1.31195e-11	8.63353	255.508	CEBPA;PTGIR;STAT3;UCP1;AHR;NR0B2;IGF1R;MC4R;ADORA2A;HNF4A;LEP;LEPR;ENPP1;CTNNB1;PPARG;DRD2;JAK2;PPARA;PPARGC1B;MEN1
OMIM_Expanded	coronary artery disease	17/87	4.55488e-12	2.83921e-10	9.02551	235.7	CX3CR1;CEBPA;PTGIR;IRS1;PON1;STAT3;AHR;IGF1R;LRP6;ADORA2A;HNF4A;CCL2;CTNNB1;JAK2;PPARA;DRD2;MEN1
OMIM_Expanded	lipodystrophy	15/83	2.6826e-10	1.25412e-08	8.34748	183.971	CEBPA;PTGIR;STAT3;AHR;IGF1R;BSCL2;ADORA2A;HNF4A;LMNA;CTNNB1;PPARG;JAK2;PPARA;DRD2;MEN1
OMIM_Expanded	amyloidosis	15/84	3.20191e-10	1.19752e-08	8.2481	180.321	CEBPA;PTGIR;GSN;STAT3;APOA1;AHR;OSMR;IGF1R;ADORA2A;HNF4A;CTNNB1;JAK2;PPARA;DRD2;MEN1
OMIM_Expanded	hepatocellular carcinoma	15/85	3.81201e-10	1.18808e-08	8.15107	176.778	CEBPA;PTGIR;STAT3;AHR;IGF1R;CASP8;PIK3CA;ADORA2A;HNF4A;CTNNB1;JAK2;PPARA;DRD2;TP53;MEN1
OMIM_Expanded	hypercholesterolemia	15/86	4.52709e-10	1.20938e-08	8.05629	173.337	CEBPA;PTGIR;STAT3;PCSK9;AHR;IGF1R;ADORA2A;HNF4A;CTNNB1;JAK2;PPARA;DRD2;APOB;LDLR;MEN1
OMIM_Expanded	cholesterol level	15/92	1.20944e-09	2.26164e-08	7.53088	154.632	CEBPA;PTGIR;STAT3;PCSK9;AHR;IGF1R;LIPC;VNN1;ADORA2A;HNF4A;CTNNB1;JAK2;PPARA;DRD2;MEN1
OMIM_Expanded	thyroid carcinoma	15/93	1.41383e-09	2.40351e-08	7.4499	151.806	CEBPA;PTGIR;STAT3;PTEN;AHR;IGF1R;ADORA2A;HNF4A;TRIM24;CTNNB1;JAK2;PPARA;DRD2;HRAS;MEN1
OMIM_Expanded	aids	14/84	3.22021e-09	3.76362e-08	7.69823	150.53	CX3CR1;CEBPA;PTGIR;STAT3;AHR;IGF1R;ADORA2A;IFNG;HNF4A;CTNNB1;JAK2;PPARA;DRD2;MEN1
